# Evolutionary dynamics of neoantigens in growing tumours

**DOI:** 10.1101/536433

**Authors:** Eszter Lakatos, Marc J. Williams, Ryan O. Schenck, William C. H. Cross, Jacob Househam, Benjamin Werner, Chandler Gatenbee, Mark Robertson-Tessi, Chris P. Barnes, Alexander R. A. Anderson, Andrea Sottoriva, Trevor A. Graham

## Abstract

Cancer evolution is driven by the acquisition of somatic mutations that provide cells with a beneficial phenotype in a changing microenvironment. However, mutations that give rise to neoantigens, novel cancer–specific peptides that elicit an immune response, are likely to be disadvantageous. Here we show how the clonal structure and immunogenotype of growing tumours is shaped by negative selection in response to neoantigenic mutations. We construct a mathematical model of neoantigen evolution in a growing tumour, and verify the model using genomic sequencing data. The model predicts that, in the absence of active immune escape mechanisms, tumours either evolve clonal neoantigens (antigen– ‘hot’), or have no clonally– expanded neoantigens at all (antigen– ‘cold’), whereas antigen– ‘warm’ tumours (with high frequency subclonal neoantigens) form only following the evolution of immune evasion. Counterintuitively, strong negative selection for neoantigens during tumour formation leads to an increased number of antigen– warm or – hot tumours, as a consequence of selective pressure for immune escape. Further, we show that the clone size distribution under negative selection is effectively– neutral, and moreover, that stronger negative selection paradoxically leads to more neutral– like dynamics. Analysis of antigen clone sizes and immune escape in colorectal cancer exome sequencing data confirms these results. Overall, we provide and verify a mathematical framework to understand the evolutionary dynamics and clonality of neoantigens in human cancers that may inform patient– specific immunotherapy decision– making.
