## Supplementary Table 1 for "Evolutionary dynamics of neoantigens in growing tumours"

Patient	Cancer	Subtype	Escape	Neoantigen_mutation	Total_missense_mutation	Ploidy	Purity
TCGA-CK-5916	TCGA-COAD	MSI	CHECKPOINT_&_HLA	61	1156	1.99992891957194	0.57
TCGA-AA-3681	TCGA-COAD	MSS	CHECKPOINT_&_LOH	5	87	2.2945528513525	0.54
TCGA-AZ-4681	TCGA-COAD	MSS	NA	3	66	2.01794891871675	0.8
TCGA-A6-2675	TCGA-COAD	MSS	CHECKPOINT_&_LOH	6	70	3.38433020857108	0.46
TCGA-D5-6898	TCGA-COAD	MSS	CHECKPOINT_&_LOH	4	51	3.38508988064597	0.54
TCGA-EI-6513	TCGA-READ	MSS	NONE	3	116	1.96522556651934	0.79
TCGA-AA-3867	TCGA-COAD	MSS	NONE	7	113	3.55896371399679	0.51
TCGA-CI-6622	TCGA-READ	MSS	HLA_LOH	9	71	2.02078935925992	0.64
TCGA-AU-6004	TCGA-COAD	MSI	CHECKPOINT_&_HLA	60	822	2.05956484339816	0.49
TCGA-G4-6321	TCGA-COAD	MSS	NONE	3	63	1.99958740032775	0.55
TCGA-AA-3814	TCGA-COAD	MSS	AI	7	82	2.60532314661949	0.56
TCGA-AA-A01K	TCGA-COAD	MSS	CHECKPOINT_&_LOH	27	296	1.69548033987551	0.55
TCGA-CA-6718	TCGA-COAD	POLE	CHECKPOINT	242	2403	2.05073087894837	0.43
TCGA-F4-6460	TCGA-COAD	MSS	AI	7	104	2.90216389925016	0.61
TCGA-AA-3869	TCGA-COAD	MSS	NA	NA	NA	3.2823692217304	0.6
TCGA-G4-6315	TCGA-COAD	MSS	NONE	13	114	1.75336091031816	0.54
TCGA-CM-6165	TCGA-COAD	MSS	HLA_LOH	9	87	2.11674293929787	0.67
TCGA-AD-6901	TCGA-COAD	MSS	CHECKPOINT	26	194	2.79164271867088	0.46
TCGA-AF-3911	TCGA-READ	MSS	NONE	6	66	3.15464768819238	0.73
TCGA-AZ-4323	TCGA-COAD	MSS	CHECKPOINT	3	37	1.9569535817039	1
TCGA-AA-3850	TCGA-COAD	MSS	CHECKPOINT	8	90	1.95578297590429	0.45
TCGA-A6-6653	TCGA-COAD	MSI	HLA_LOH	57	890	1.93633137251309	0.8
TCGA-AA-3695	TCGA-COAD	MSS	NA	9	124	2.90158137292957	0.74
TCGA-CM-5861	TCGA-COAD	MSI	CHECKPOINT	64	1183	2.12833960007264	0.76
TCGA-AF-6672	TCGA-READ	MSS	CHECKPOINT	1	63	3.1452939481124	0.63
TCGA-AA-A02F	TCGA-COAD	MSS	NA	5	50	1.79034439022711	0.84
TCGA-AZ-5403	TCGA-COAD	MSS	NONE	4	59	2.14772512087838	0.48
TCGA-F4-6805	TCGA-COAD	MSS	CHECKPOINT_&_LOH	4	49	2.04000606404902	0.41
TCGA-AG-A023	TCGA-READ	MSS	CHECKPOINT	6	110	2.90337060057964	0.61
TCGA-CK-6747	TCGA-COAD	MSS	NONE	3	106	1.99939859294071	0.78
TCGA-AA-A02H	TCGA-COAD	MSS	NONE	5	71	3.07155911031738	0.69
TCGA-AA-3872	TCGA-COAD	MSS	NA	NA	NA	2.72527858807615	0.5
TCGA-AF-4110	TCGA-READ	MSS	AI	7	63	3.5171645350868	0.45
TCGA-F4-6856	TCGA-COAD	MSI	NONE	47	869	1.93876976438504	0.58
TCGA-AG-3605	TCGA-READ	MSS	NONE	NA	NA	2.18541496254117	0.64
TCGA-G4-6309	TCGA-COAD	MSI	NONE	41	671	1.99978176087322	0.78
TCGA-EI-6507	TCGA-READ	MSI	CHECKPOINT	61	816	1.99964792975477	0.59
TCGA-F5-6861	TCGA-READ	MSS	NONE	6	71	2.06702606708104	0.51
TCGA-CA-6715	TCGA-COAD	MSS	AI	1	65	2.14251903483885	0.81
TCGA-CM-4751	TCGA-COAD	MSS	CHECKPOINT_&_B2M	14	70	2.0435650832946	0.49
TCGA-AA-3526	TCGA-COAD	MSS	CHECKPOINT_&_LOH	1	22	1.97108914651842	0.71
TCGA-F4-6807	TCGA-COAD	MSS	CHECKPOINT	9	121	2.00289541681174	0.53
TCGA-AG-A02G	TCGA-READ	MSS	NONE	4	60	2.99216838064902	0.68
TCGA-AA-3675	TCGA-COAD	MSS	NONE	10	64	2.0536174107066	0.78
TCGA-CM-4746	TCGA-COAD	MSI	NONE	49	615	2.0837405186761	0.81
TCGA-AA-3819	TCGA-COAD	MSS	NONE	6	148	1.96782444467027	0.7
TCGA-G4-6307	TCGA-COAD	MSS	AI	6	60	3.48534160531815	0.69
TCGA-AA-3549	TCGA-COAD	MSS	NONE	1	13	1.9778595572911	0.7
TCGA-AG-A015	TCGA-READ	NA	NONE	3	78	2.40285665576582	0.84
TCGA-CK-6751	TCGA-COAD	MSS	AI	17	132	1.98856438082006	0.58
TCGA-AZ-4308	TCGA-COAD	MSS	NONE	3	49	2.05047987618678	0.68
TCGA-AG-3584	TCGA-READ	MSS	HLA_LOH	2	11	1.9512166137173	0.71
TCGA-F4-6463	TCGA-COAD	MSS	CHECKPOINT_&_LOH	3	62	2.0419424503978	0.58
TCGA-AA-3672	TCGA-COAD	MSI	CHECKPOINT_&_HLA	81	1436	2.04664097775571	0.66
TCGA-AA-3976	TCGA-COAD	MSS	NONE	6	85	3.21717292035605	0.62
TCGA-AA-3956	TCGA-COAD	MSS	NONE	11	111	2.12245658401901	0.48
TCGA-DY-A1DG	TCGA-READ	MSS	AI	7	137	2.96713807428682	0.84
TCGA-DM-A1D6	TCGA-COAD	MSS	NONE	8	74	1.89683675435659	0.83
TCGA-G4-6586	TCGA-COAD	MSI	CHECKPOINT_&_LOH	72	962	2.02784520237653	0.68
TCGA-AA-3941	TCGA-COAD	MSS	NA	NA	NA	3.09049371465762	0.66
TCGA-AD-6964	TCGA-COAD	MSI	CHECKPOINT_&_HLA	85	1353	1.94119149678167	0.53
TCGA-AA-3527	TCGA-COAD	MSS	NONE	1	15	2.06421672422515	0.75
TCGA-AG-3602	TCGA-READ	MSS	AI	NA	NA	1.92204198520972	0.61
TCGA-AA-3514	TCGA-COAD	MSS	CHECKPOINT	NA	NA	2.07513423372244	0.67
TCGA-D5-6533	TCGA-COAD	MSS	CHECKPOINT	15	118	1.78963303063067	0.67
TCGA-A6-A565	TCGA-COAD	MSS	CHECKPOINT	31	354	2.00002276794961	1
TCGA-AA-3994	TCGA-COAD	MSS	AI	10	146	2.15069217343402	0.74
TCGA-EI-6917	TCGA-READ	POLE	CHECKPOINT_&_HLA	325	3859	1.95315300006608	0.55
TCGA-EI-7002	TCGA-READ	MSS	CHECKPOINT	9	135	2.98964169355784	0.72
TCGA-AG-3727	TCGA-READ	MSS	NA	10	62	1.91217124607878	0.82
TCGA-A6-6650	TCGA-COAD	MSS	NONE	18	132	3.52803428742148	0.77
TCGA-G4-6588	TCGA-COAD	MSI	HLA_MUT	124	1667	1.99773153477638	0.49
TCGA-A6-2686	TCGA-COAD	MSI	COMBINATION	70	1743	3.31302432227866	0.55
TCGA-DC-6681	TCGA-READ	MSS	NONE	7	48	1.9872399525316	0.57
TCGA-CL-4957	TCGA-READ	MSS	HLA_LOH	2	58	2.96968697401177	0.63
TCGA-AG-4007	TCGA-READ	MSS	HLA_LOH	9	121	3.54227536224641	0.68
TCGA-AA-3864	TCGA-COAD	MSI	NONE	141	1856	1.95377773039083	0.69
TCGA-AD-6899	TCGA-COAD	MSS	CHECKPOINT_&_LOH	7	116	2.15577386872444	0.55
TCGA-AA-3846	TCGA-COAD	MSS	CHECKPOINT	4	77	3.28150848217186	0.53
TCGA-CM-5344	TCGA-COAD	MSS	AI	4	45	2.66038826573196	0.53
TCGA-NH-A50V	TCGA-COAD	MSS	CHECKPOINT	8	106	1.87900223070375	0.6
TCGA-D5-7000	TCGA-COAD	MSS	HLA_LOH	9	81	2.25775262567214	0.64
TCGA-AA-3678	TCGA-COAD	MSS	NONE	NA	NA	1.98603158525459	0.62
TCGA-A6-6649	TCGA-COAD	MSS	NA	4	95	3.49183213690535	1
TCGA-AG-A011	TCGA-READ	MSS	HLA_LOH	8	74	1.95014096692706	0.56
TCGA-G4-6310	TCGA-COAD	MSS	HLA_LOH	9	84	3.57684543949639	0.53
TCGA-A6-2680	TCGA-COAD	MSS	HLA_LOH	8	77	3.16688240687214	0.59
TCGA-AA-3854	TCGA-COAD	MSS	NONE	15	121	2.07173792201922	0.83
TCGA-AA-3968	TCGA-COAD	MSS	NONE	13	99	2.83973529204338	0.64
TCGA-DC-6155	TCGA-READ	MSS	AI	2	35	2.83890398422459	0.65
TCGA-AF-2687	TCGA-READ	MSS	CHECKPOINT	9	82	2.95018705814212	0.46
TCGA-AF-2691	TCGA-READ	MSS	CHECKPOINT	5	26	1.76700779718977	0.42
TCGA-A6-4107	TCGA-COAD	MSS	HLA_LOH	9	151	3.13049755744326	0.56
TCGA-AG-3581	TCGA-READ	MSS	NONE	1	9	1.94647588235523	0.62
TCGA-DC-6160	TCGA-READ	MSS	CHECKPOINT	2	65	1.87946814069704	0.66
TCGA-DM-A28C	TCGA-COAD	MSS	NONE	7	81	2.03801581206335	0.8
TCGA-A6-5665	TCGA-COAD	MSI	NA	134	1510	1.9874270939711	0.66
TCGA-AH-6644	TCGA-READ	MSS	CHECKPOINT	7	84	3.43128438446293	0.56
TCGA-AZ-4615	TCGA-COAD	MSI	CHECKPOINT	48	862	1.99886271315104	0.64
TCGA-AA-3861	TCGA-COAD	MSS	NONE	9	83	2.11484986758494	0.45
TCGA-DC-4745	TCGA-READ	MSS	NONE	5	56	2.56981125369771	0.73
TCGA-CM-6170	TCGA-COAD	MSS	NONE	7	63	3.4259200334078	0.53
TCGA-AD-5900	TCGA-COAD	MSI	CHECKPOINT_&_HLA	66	1307	2.13166038882105	0.56
TCGA-EI-6510	TCGA-READ	MSS	NONE	4	80	2.25329899260153	0.85
TCGA-F4-6854	TCGA-COAD	MSS	HLA_LOH	15	90	2.00996958535121	0.63
TCGA-AF-2689	TCGA-READ	MSS	NA	1	19	3.25953963205883	0.58
TCGA-D5-5537	TCGA-COAD	MSS	HLA_LOH	8	74	2.74393997702103	0.68
TCGA-AG-4005	TCGA-READ	MSS	NA	7	94	3.12719676006524	0.66
TCGA-CM-6168	TCGA-COAD	MSS	CHECKPOINT	20	189	2.13630560585792	0.47
TCGA-F4-6461	TCGA-COAD	MSS	CHECKPOINT_&_LOH	9	104	1.93489588105579	0.57
TCGA-DM-A1DB	TCGA-COAD	MSS	AI	NA	NA	2.04961969194409	0.74
TCGA-AA-3952	TCGA-COAD	MSS	NONE	20	174	1.8166857972975	0.67
TCGA-AA-3979	TCGA-COAD	MSS	CHECKPOINT	9	106	1.93206821277704	0.81
TCGA-AA-3558	TCGA-COAD	MSS	NA	2	12	2.10774793325326	0.83
TCGA-AG-3598	TCGA-READ	MSS	NONE	1	21	2.01481416077615	0.77
TCGA-AG-3574	TCGA-READ	MSS	NONE	1	8	2.22451752771165	0.77
TCGA-DM-A288	TCGA-COAD	MSS	NONE	4	62	3.34828521243886	0.64
TCGA-F5-6814	TCGA-READ	POLE	CHECKPOINT_&_HLA	631	6781	1.95972571839822	0.67
TCGA-CM-5348	TCGA-COAD	MSS	CHECKPOINT	14	133	2.46528248639337	0.52
TCGA-D5-6530	TCGA-COAD	MSI	CHECKPOINT	67	894	1.94793580770967	0.71
TCGA-AD-6889	TCGA-COAD	MSI	HLA_MUT	141	1402	1.95371886691134	0.9
TCGA-AA-3831	TCGA-COAD	MSS	HLA_LOH	12	100	1.95472620985275	0.63
TCGA-AA-3966	TCGA-COAD	MSI	CHECKPOINT_&_B2M	60	983	3.59708725733392	0.54
TCGA-CM-5862	TCGA-COAD	MSS	AI	2	59	2.71335984411174	0.69
TCGA-F5-6813	TCGA-READ	MSS	NONE	6	100	2.02087987574253	0.62
TCGA-CM-6678	TCGA-COAD	MSS	HLA_LOH	9	106	2.58993812115548	0.64
TCGA-DM-A1D8	TCGA-COAD	MSS	AI	17	124	3.19800064083448	0.66
TCGA-DM-A1HB	TCGA-COAD	MSI	NONE	69	938	1.95388823824382	0.46
TCGA-CM-6169	TCGA-COAD	MSS	CHECKPOINT	3	81	2.10649458539286	0.65
TCGA-AA-3955	TCGA-COAD	MSS	NONE	12	112	3.1956560973402	0.64
TCGA-AA-A00O	TCGA-COAD	MSS	CHECKPOINT_&_LOH	12	127	2.04560198181118	0.59
TCGA-AD-A5EK	TCGA-COAD	MSS	NONE	4	53	2.53695543645882	0.75
TCGA-AA-3862	TCGA-COAD	MSS	CHECKPOINT	5	67	1.61855965508222	0.55
TCGA-A6-2682	TCGA-COAD	MSS	NONE	4	62	2.06543786376658	0.53
TCGA-A6-2677	TCGA-COAD	MSS	NONE	8	94	2.00466742967064	1
TCGA-AA-A010	TCGA-COAD	POLE	CHECKPOINT	370	5656	1.94814516178294	0.82
TCGA-AA-3837	TCGA-COAD	MSS	HLA_LOH	7	110	2.70147775099304	0.52
TCGA-DY-A1DF	TCGA-READ	MSS	HLA_LOH	7	103	3.46798243202795	0.82
TCGA-G4-6297	TCGA-COAD	MSS	CHECKPOINT	8	59	1.88625521094505	0.54
TCGA-G5-6572	TCGA-READ	MSS	NONE	7	56	2.18214915006133	0.67
TCGA-CL-5917	TCGA-READ	MSS	NONE	2	59	2.64046797576824	0.72
TCGA-AG-3901	TCGA-READ	MSS	CHECKPOINT	6	57	1.91740787448973	0.44
TCGA-CK-4947	TCGA-COAD	MSS	CHECKPOINT	6	70	2.16530086734782	0.56
TCGA-EI-7004	TCGA-READ	MSS	AI	1	63	1.95623111579057	0.5
TCGA-CK-4951	TCGA-COAD	MSI	COMBINATION	277	3254	2.04364615940786	0.62
TCGA-QG-A5Z2	TCGA-COAD	MSI	CHECKPOINT_&_HLA	78	906	1.95384603423966	0.6
TCGA-CM-4747	TCGA-COAD	MSS	AI	8	65	3.14944437873207	0.59
TCGA-AA-3848	TCGA-COAD	MSS	NONE	23	123	1.90519037060114	0.72
TCGA-AG-A00C	TCGA-READ	NA	AI	5	95	2.07253813215073	0.78
TCGA-AA-3971	TCGA-COAD	MSS	HLA_LOH	5	61	2.28564391926374	0.49
TCGA-DM-A0X9	TCGA-COAD	MSS	NONE	12	130	2.28902523743917	0.96
TCGA-F4-6569	TCGA-COAD	MSS	HLA_LOH	10	91	2.11015300617456	0.41
TCGA-F5-6863	TCGA-READ	MSS	NONE	2	46	2.33250979993636	0.69
TCGA-A6-5666	TCGA-COAD	MSS	NONE	8	81	2.05164992667054	0.71
TCGA-CM-4743	TCGA-COAD	MSI	CHECKPOINT_&_HLA	45	1011	1.94835784775128	0.43
TCGA-AA-3812	TCGA-COAD	MSS	AI	14	105	2.50803791918711	0.41
TCGA-AG-A026	TCGA-READ	MSS	NONE	11	173	3.07712670697149	0.47
TCGA-F5-6812	TCGA-READ	MSS	NONE	6	68	2.0783928270963	0.51
TCGA-AG-3999	TCGA-READ	MSS	NA	9	128	3.15181224549181	0.68
TCGA-D5-5538	TCGA-COAD	MSS	CHECKPOINT	9	79	2.06590710565495	0.64
TCGA-G5-6233	TCGA-READ	MSS	NONE	20	135	1.65900164206895	0.62
TCGA-CM-4748	TCGA-COAD	MSS	AI	4	49	1.94251037191168	0.63
TCGA-AA-3673	TCGA-COAD	MSS	NONE	5	60	1.84339760003598	0.69
TCGA-D5-5540	TCGA-COAD	MSS	HLA_LOH	11	83	1.85620595998283	0.76
TCGA-EI-6511	TCGA-READ	MSS	CHECKPOINT_&_LOH	NA	NA	2.1183722359848	0.62
TCGA-EI-6882	TCGA-READ	MSI	CHECKPOINT_&_B2M	94	1028	1.98424346823621	0.73
TCGA-CM-4752	TCGA-COAD	MSS	CHECKPOINT	9	98	3.52062526342795	0.45
TCGA-AA-3973	TCGA-COAD	MSS	NONE	NA	NA	2.04502500864904	0.81
TCGA-AZ-4616	TCGA-COAD	MSS	CHECKPOINT_&_LOH	9	70	3.03283860244772	0.49
TCGA-AA-A02K	TCGA-COAD	MSS	NONE	6	124	1.84617473457291	0.5
TCGA-AA-3852	TCGA-COAD	MSS	NONE	15	138	2.18224910691329	0.66
TCGA-AG-3887	TCGA-READ	MSS	NONE	8	66	2.00939594408414	0.81
TCGA-F5-6811	TCGA-READ	MSS	AI	4	68	3.35428817671483	0.55
TCGA-AG-3882	TCGA-READ	MSS	CHECKPOINT	11	65	3.21282479729583	0.59
TCGA-AA-3715	TCGA-COAD	MSI	CHECKPOINT_&_B2M	82	1913	2.03613051477224	1
TCGA-A6-2678	TCGA-COAD	MSS	CHECKPOINT_&_LOH	3	22	1.84074374561648	0.73
TCGA-AG-3591	TCGA-READ	MSS	NONE	7	52	3.45815223095364	0.74
TCGA-AA-3685	TCGA-COAD	MSS	CHECKPOINT_&_LOH	5	70	2.68838784591318	0.6
TCGA-AG-3890	TCGA-READ	MSS	AI	4	86	3.05960982398154	0.53
TCGA-AA-3984	TCGA-COAD	POLE	CHECKPOINT	209	3377	2.19396571591041	0.76
TCGA-AG-3883	TCGA-READ	MSS	CHECKPOINT	10	115	3.02101204091345	0.54
TCGA-D5-6931	TCGA-COAD	MSS	COMBINATION	27	236	2.09800602739817	0.49
TCGA-D5-6930	TCGA-COAD	MSI	CHECKPOINT_&_HLA	55	1068	1.95216898039013	0.53
TCGA-AD-6895	TCGA-COAD	MSI	CHECKPOINT_&_LOH	116	1310	1.95398486320072	0.55
TCGA-A6-2679	TCGA-COAD	MSS	NONE	5	115	3.51067178223622	0.43
TCGA-AG-3592	TCGA-READ	MSS	CHECKPOINT	17	200	3.55914585759369	0.65
TCGA-AA-3841	TCGA-COAD	MSS	HLA_LOH	10	70	3.09600466909562	0.6
TCGA-DC-5337	TCGA-READ	MSS	AI	4	71	2.04001605973422	0.73
TCGA-DC-6682	TCGA-READ	MSS	HLA_MUT	1	97	3.30717018264894	0.47
TCGA-CA-6717	TCGA-COAD	POLE	COMBINATION	523	6942	1.95486948134055	0.43
TCGA-AA-3815	TCGA-COAD	MSI	CHECKPOINT	57	733	1.99058128796625	0.54
TCGA-CM-6163	TCGA-COAD	MSS	CHECKPOINT_&_LOH	6	70	3.29590115822226	0.44
TCGA-CM-5868	TCGA-COAD	MSS	HLA_LOH	7	67	2.28990985557901	0.5
TCGA-DC-4749	TCGA-READ	MSS	AI	6	51	3.24137858268958	0.66
TCGA-A6-3807	TCGA-COAD	MSS	CHECKPOINT	5	112	3.48135832476759	0.44
TCGA-A6-6652	TCGA-COAD	MSS	NONE	5	60	2.28431282718516	0.8
TCGA-EI-6512	TCGA-READ	MSS	HLA_LOH	10	96	3.46265028929179	0.6
TCGA-AA-3930	TCGA-COAD	MSS	NA	NA	NA	1.97066932774019	0.55
TCGA-AZ-4315	TCGA-COAD	POLE	LOH_&_MUT	340	4827	1.95252049531952	0.68
TCGA-AA-3811	TCGA-COAD	MSI	CHECKPOINT_&_LOH	134	1686	2.95209734464623	0.49
TCGA-CK-5913	TCGA-COAD	MSI	CHECKPOINT_&_B2M	68	673	2.09575088975481	0.67
TCGA-AA-3975	TCGA-COAD	MSS	NONE	9	116	2.19305333197836	0.71
TCGA-D5-6532	TCGA-COAD	MSS	HLA_LOH	5	81	2.03291634666591	0.69
TCGA-DM-A0XD	TCGA-COAD	MSS	HLA_LOH	2	119	2.10491026928931	0.66
TCGA-AA-3844	TCGA-COAD	MSS	NONE	9	89	2.29800469464015	0.72
TCGA-CM-5349	TCGA-COAD	MSS	AI	5	69	2.06392351745941	0.53
TCGA-AG-3885	TCGA-READ	MSS	NONE	5	73	3.44236737808179	0.72
TCGA-AG-3894	TCGA-READ	MSS	NONE	10	79	2.01261844192812	1
TCGA-DC-6154	TCGA-READ	MSS	AI	6	76	2.54140296105514	0.8
TCGA-CM-6675	TCGA-COAD	MSS	NONE	9	69	1.81076890697738	0.83
TCGA-QG-A5YX	TCGA-COAD	MSS	NONE	2	67	2.10924062224251	0.8
TCGA-A6-5656	TCGA-COAD	MSS	CHECKPOINT	7	74	2.16226773220671	0.77
TCGA-DM-A28M	TCGA-COAD	MSS	HLA_LOH	8	63	3.43118220634759	0.59
TCGA-CK-6746	TCGA-COAD	MSI	CHECKPOINT	41	1005	2.05173433467886	0.82
TCGA-EF-5830	TCGA-READ	MSS	NONE	7	54	2.02577220833007	0.81
TCGA-G4-6299	TCGA-COAD	MSS	CHECKPOINT_&_LOH	12	138	2.55904701137342	0.55
TCGA-AD-A5EJ	TCGA-COAD	MSI	NONE	62	1208	1.98612376768473	0.69
TCGA-AA-3877	TCGA-COAD	MSI	CHECKPOINT	110	928	2.05333142304683	0.51
TCGA-AU-3779	TCGA-COAD	MSS	CHECKPOINT	8	78	2.75302883144332	0.55
TCGA-AG-A032	TCGA-READ	MSS	NONE	19	129	3.49518069144597	0.6
TCGA-AA-3530	TCGA-COAD	MSS	NONE	5	73	1.93534124436285	0.64
TCGA-DT-5265	TCGA-READ	MSS	HLA_LOH	5	66	1.89933345439219	0.64
TCGA-A6-4105	TCGA-COAD	MSS	CHECKPOINT	7	131	2.80906075544057	0.63
TCGA-AG-4015	TCGA-READ	MSS	AI	19	127	2.95832576715495	0.78
TCGA-AA-3860	TCGA-COAD	MSS	NA	2	68	1.72537188113798	0.75
TCGA-AA-3524	TCGA-COAD	MSS	NONE	1	13	2.09268998882149	0.75
TCGA-EI-6883	TCGA-READ	MSS	HLA_LOH	6	71	2.10800615512082	0.75
TCGA-AA-3544	TCGA-COAD	MSS	CHECKPOINT_&_LOH	1	18	2.12993002465047	0.66
TCGA-AA-3664	TCGA-COAD	MSS	NONE	9	122	2.15355704787433	0.79
TCGA-A6-6137	TCGA-COAD	MSS	CHECKPOINT	5	94	2.13246393084763	0.58
TCGA-AG-A02X	TCGA-READ	MSS	HLA_LOH	15	186	2.64985947732562	0.75
TCGA-CM-5864	TCGA-COAD	MSS	AI	12	160	3.32516963510751	0.65
TCGA-AA-3696	TCGA-COAD	MSS	HLA_LOH	7	65	2.34915650299843	0.81
TCGA-AY-6386	TCGA-COAD	MSS	NONE	9	66	2.05429600666823	0.79
TCGA-AA-A029	TCGA-COAD	MSS	NONE	10	128	2.19949110856036	0.78
TCGA-AG-3892	TCGA-READ	POLE	CHECKPOINT_&_B2M	164	2543	2.00132664955183	0.45
TCGA-AA-3531	TCGA-COAD	MSS	NONE	1	13	2.02501031499181	0.83
TCGA-CA-5796	TCGA-COAD	MSS	NONE	5	45	2.08274650331496	0.67
TCGA-AA-A01I	TCGA-COAD	MSS	NA	14	115	2.67326604015933	0.45
TCGA-DC-6157	TCGA-READ	MSS	CHECKPOINT_&_HLA	9	66	3.41506471928506	0.71
TCGA-AG-3893	TCGA-READ	MSS	NONE	10	109	2.27385511920687	0.7
TCGA-AZ-4682	TCGA-COAD	MSS	AI	7	57	2.26106230810367	0.73
TCGA-A6-2671	TCGA-COAD	MSS	HLA_LOH	3	55	3.55980834939584	0.65
TCGA-AG-A002	TCGA-READ	POLE	COMBINATION	757	8184	1.96206748531328	1
TCGA-DY-A1DD	TCGA-READ	MSS	NONE	9	97	2.25418305542552	0.81
TCGA-AZ-4313	TCGA-COAD	MSI	B2M_MUT	60	952	2.17632055496044	0.52
TCGA-CA-5797	TCGA-COAD	MSS	HLA_LOH	3	56	1.98358486364497	0.55
TCGA-D5-5539	TCGA-COAD	MSS	NONE	6	78	3.5977902871927	0.58
TCGA-AA-3856	TCGA-COAD	MSS	CHECKPOINT	9	61	3.31359185507145	0.53
TCGA-DM-A1D0	TCGA-COAD	MSS	NONE	4	82	2.07081165519106	0.79
TCGA-AH-6897	TCGA-READ	MSS	AI	11	84	3.28444832425114	0.75
TCGA-A6-5660	TCGA-COAD	MSS	HLA_LOH	5	103	3.04952417761889	0.59
TCGA-A6-6138	TCGA-COAD	MSS	CHECKPOINT	8	80	1.9636401397841	0.61
TCGA-CM-5860	TCGA-COAD	MSS	CHECKPOINT_&_LOH	3	76	3.492724529467	0.5
TCGA-DM-A28K	TCGA-COAD	MSS	NONE	7	76	2.17799427691491	0.78
TCGA-A6-6648	TCGA-COAD	MSS	NONE	11	74	3.1120688458371	0.48
TCGA-AA-A02R	TCGA-COAD	MSI	CHECKPOINT_&_HLA	63	1004	2.04203130093287	0.72
TCGA-AA-3845	TCGA-COAD	MSI	CHECKPOINT	35	746	2.04094066061483	1
TCGA-AG-A016	TCGA-READ	MSS	HLA_LOH	7	63	2.2797958881083	0.82
TCGA-AG-4021	TCGA-READ	MSS	HLA_LOH	17	106	1.87711249088588	0.74
TCGA-D5-6535	TCGA-COAD	MSS	CHECKPOINT_&_LOH	9	129	3.0301808608173	0.58
TCGA-F4-6570	TCGA-COAD	MSI	NA	97	1338	2.06736369911433	0.67
TCGA-CK-4952	TCGA-COAD	MSS	HLA_LOH	10	119	2.26829918418549	0.84
TCGA-G4-6314	TCGA-COAD	MSS	AI	9	106	3.22289211823563	0.52
TCGA-A6-3809	TCGA-COAD	MSI	CHECKPOINT_&_B2M	69	971	2.04212348336302	0.67
TCGA-CM-6166	TCGA-COAD	MSS	NONE	7	68	2.30020485601493	0.73
TCGA-D5-6540	TCGA-COAD	MSI	NONE	72	1020	2.03480497585209	0.7
TCGA-AA-3842	TCGA-COAD	MSS	AI	10	78	2.80862094529195	0.66
TCGA-AA-3851	TCGA-COAD	MSS	B2M_MUT	10	76	3.12814523952716	0.55
TCGA-AA-3949	TCGA-COAD	MSI	CHECKPOINT_&_LOH	70	1050	1.98476046728718	0.43
TCGA-F5-6465	TCGA-READ	MSS	CHECKPOINT_&_LOH	3	79	2.29262701600476	0.55
TCGA-DM-A28H	TCGA-COAD	MSS	HLA_LOH	7	88	2.06523239690422	0.7
TCGA-DM-A1D4	TCGA-COAD	MSS	NA	NA	NA	1.98282574688593	0.76
TCGA-DM-A28G	TCGA-COAD	MSS	NONE	11	89	2.00006386132209	0.67
TCGA-AA-A02Y	TCGA-COAD	MSS	HLA_LOH	5	85	2.19777018475913	0.76
TCGA-AD-6890	TCGA-COAD	MSS	CHECKPOINT	4	80	3.02559062004901	0.56
TCGA-AY-6197	TCGA-COAD	MSI	CHECKPOINT_&_B2M	72	948	2.03419523905514	0.75
TCGA-A6-3810	TCGA-COAD	MSS	CHECKPOINT	18	122	3.00053810105305	0.53
TCGA-G4-6293	TCGA-COAD	MSS	CHECKPOINT	NA	NA	2.14703319733648	0.61
TCGA-AA-A01D	TCGA-COAD	MSS	NONE	26	330	1.93341263243589	0.55
TCGA-G4-6323	TCGA-COAD	MSS	CHECKPOINT	2	62	2.01328926346794	0.62
TCGA-AA-3818	TCGA-COAD	MSS	HLA_LOH	11	115	2.32012625661034	0.71
TCGA-CK-4950	TCGA-COAD	MSS	NONE	17	132	2.28509693315719	0.44
TCGA-DY-A1H8	TCGA-READ	MSS	NONE	4	74	2.16863220709727	0.8
TCGA-DY-A1DC	TCGA-READ	MSS	HLA_LOH	5	114	2.14947214452428	0.71
TCGA-A6-2684	TCGA-COAD	MSS	CHECKPOINT	10	81	1.91436585429512	0.62
TCGA-G4-6295	TCGA-COAD	MSS	CHECKPOINT	8	109	2.76183669604843	0.66
TCGA-AG-3728	TCGA-READ	MSS	CHECKPOINT_&_LOH	8	87	2.95039641221539	0.57
TCGA-D5-6537	TCGA-COAD	MSS	NA	5	79	2.51056571690998	0.72
TCGA-NH-A50T	TCGA-COAD	MSS	AI	4	102	2.7076600822867	0.97
TCGA-AG-3881	TCGA-READ	MSS	NONE	8	98	2.7625785980163	0.62
TCGA-CK-6748	TCGA-COAD	MSS	AI	4	41	2.94841060275647	0.7
TCGA-DC-6683	TCGA-READ	MSS	HLA_LOH	3	48	3.17164479555214	0.61
TCGA-AG-3726	TCGA-READ	MSS	NONE	22	438	2.07574896836199	0.71
TCGA-AA-3538	TCGA-COAD	MSS	NA	NA	NA	2.13394717946753	0.66
TCGA-CM-6171	TCGA-COAD	MSI	CHECKPOINT_&_LOH	44	957	2.07427182821638	0.78
TCGA-AA-3666	TCGA-COAD	MSS	CHECKPOINT	17	151	2.85185283908002	0.76
TCGA-D5-6541	TCGA-COAD	MSS	HLA_LOH	3	72	1.95757609076526	0.59
TCGA-AD-6548	TCGA-COAD	MSS	CHECKPOINT	7	87	2.13149046217272	0.55
TCGA-AG-3902	TCGA-READ	MSS	CHECKPOINT_&_LOH	9	93	2.16517869786209	0.49
TCGA-DM-A1DA	TCGA-COAD	MSS	HLA_LOH	15	202	2.56122773669366	0.84
TCGA-CM-6674	TCGA-COAD	MSI	HLA_LOH	46	702	1.95396986967292	0.53
TCGA-A6-A567	TCGA-COAD	MSS	NONE	7	39	3.50096430596348	0.57
TCGA-AM-5820	TCGA-COAD	MSS	NONE	NA	NA	1.91188970094576	0.7
TCGA-A6-3808	TCGA-COAD	MSS	CHECKPOINT_&_LOH	7	165	1.98395470399722	0.44
TCGA-AA-A02J	TCGA-COAD	MSS	NONE	13	180	2.19324158404955	0.7
TCGA-G4-6626	TCGA-COAD	MSS	NONE	5	100	3.38371047608893	0.58
TCGA-CI-6621	TCGA-READ	MSS	CHECKPOINT_&_LOH	9	84	1.9989149128404	0.56
TCGA-AF-2692	TCGA-READ	MSS	CHECKPOINT	NA	NA	2.8028795347786	0.69
TCGA-G4-6294	TCGA-COAD	MSS	AI	9	114	2.2635218019777	0.79
TCGA-AY-4071	TCGA-COAD	MSS	AI	7	98	3.40974035097072	0.6
TCGA-CM-6680	TCGA-COAD	MSS	CHECKPOINT_&_LOH	2	67	1.96447700076134	0.68
TCGA-AG-3580	TCGA-READ	MSS	CHECKPOINT	1	11	1.96397277397479	0.47
TCGA-AA-3870	TCGA-COAD	MSS	NA	NA	NA	2.03046074000279	0.57
TCGA-AA-3534	TCGA-COAD	MSS	NONE	NA	NA	2.42769759942514	0.71
TCGA-AG-A025	TCGA-READ	MSS	AI	4	73	2.03353941104312	0.74
TCGA-AG-A00Y	TCGA-READ	MSS	CHECKPOINT	38	697	2.00426982352618	0.64
TCGA-G4-6628	TCGA-COAD	MSI	CHECKPOINT	129	1584	2.03135590914366	0.52
TCGA-F5-6702	TCGA-READ	MSS	CHECKPOINT	3	50	1.78029983723693	0.51
TCGA-AG-A01J	TCGA-READ	MSS	HLA_LOH	16	154	2.22821704186582	0.48
TCGA-CA-6719	TCGA-COAD	MSS	CHECKPOINT	9	93	3.33694288632074	0.56
TCGA-AG-3896	TCGA-READ	MSS	HLA_LOH	7	104	2.52676761198083	0.64
TCGA-AA-3522	TCGA-COAD	MSS	NONE	1	23	1.70022940097525	0.43
TCGA-AH-6544	TCGA-READ	MSS	HLA_LOH	8	105	2.89324608210789	0.43
TCGA-QG-A5YW	TCGA-COAD	MSS	CHECKPOINT_&_B2M	13	112	3.34175691937425	0.61
TCGA-BM-6198	TCGA-READ	MSS	CHECKPOINT	9	98	1.60297082870339	0.62
TCGA-A6-5667	TCGA-COAD	MSS	AI	7	51	3.23312547861284	0.67
TCGA-AA-A004	TCGA-COAD	MSS	AI	4	73	2.64205062592426	0.53
TCGA-G4-6306	TCGA-COAD	MSS	NONE	12	85	2.38743497945609	0.74
TCGA-G4-6322	TCGA-COAD	MSS	NONE	3	68	1.85737434451906	0.82
TCGA-CM-6164	TCGA-COAD	MSS	HLA_LOH	8	58	1.85041234978012	0.49
TCGA-CL-5918	TCGA-READ	MSS	NONE	2	95	2.17467515411403	0.71
TCGA-D5-6922	TCGA-COAD	MSS	CHECKPOINT	5	74	3.18666664445403	0.64
TCGA-D5-6928	TCGA-COAD	MSI	CHECKPOINT	125	1430	2.02096483906669	0.59
TCGA-G4-6311	TCGA-COAD	MSS	AI	6	103	2.55671857203862	0.41
TCGA-AA-3821	TCGA-COAD	MSI	CHECKPOINT	73	764	1.99766489687507	0.46
TCGA-AA-A017	TCGA-COAD	MSS	NONE	3	45	2.1037157849084	0.57
TCGA-AF-2693	TCGA-READ	MSS	AI	6	68	1.85323946274303	0.61
TCGA-A6-6781	TCGA-COAD	MSI	CHECKPOINT_&_LOH	63	1532	1.9468573843402	0.47
TCGA-CA-5254	TCGA-COAD	MSS	HLA_LOH	14	142	3.08804477178462	0.67
TCGA-AG-3594	TCGA-READ	MSS	CHECKPOINT	1	10	2.01225026752341	0.6
TCGA-DM-A1HA	TCGA-COAD	MSS	HLA_LOH	7	102	1.8936481307791	0.89
TCGA-CM-6162	TCGA-COAD	MSI	CHECKPOINT	56	768	1.99687968027135	0.56
TCGA-AH-6903	TCGA-READ	MSS	NONE	6	55	2.01077812522039	0.6
TCGA-DM-A1D9	TCGA-COAD	MSS	NONE	5	105	1.77652257886457	0.77
TCGA-A6-6780	TCGA-COAD	MSI	COMBINATION	64	922	2.00110452321415	0.66
TCGA-AA-A00Z	TCGA-COAD	MSS	NONE	2	12	2.03875604808369	0.55
TCGA-AA-3679	TCGA-COAD	MSS	AI	2	57	2.43873949967153	0.78
TCGA-AG-3575	TCGA-READ	MSS	CHECKPOINT	NA	NA	1.91730847295362	0.7
TCGA-AY-5543	TCGA-COAD	MSS	CHECKPOINT	10	89	1.96425876163456	0.64
TCGA-AA-A02W	TCGA-COAD	MSS	AI	13	189	2.87093293617144	0.64
TCGA-AA-3693	TCGA-COAD	MSS	NONE	11	130	2.18496737797073	0.85
TCGA-G4-6627	TCGA-COAD	MSS	CHECKPOINT	6	77	1.96272053674608	1
TCGA-A6-5662	NA	NA	AI	9	47	1.95963853381068	0.73
TCGA-DM-A28F	TCGA-COAD	MSS	B2M_MUT	15	188	2.48351183961146	0.64
TCGA-DC-6158	TCGA-READ	MSS	CHECKPOINT	3	48	2.93200879398171	0.53
TCGA-AA-3986	TCGA-COAD	MSS	CHECKPOINT	4	65	2.01269840740969	0.56
TCGA-AA-3977	TCGA-COAD	POLE	COMBINATION	312	3560	1.95412646874099	0.67
TCGA-AA-3529	TCGA-COAD	MSS	NONE	1	7	2.2141719935339	0.58
TCGA-AG-A00H	TCGA-READ	MSS	NONE	9	68	1.87384556777436	0.6
TCGA-AA-3947	TCGA-COAD	MSI	CHECKPOINT_&_HLA	118	2164	2.00634059630926	0.57
TCGA-G4-6303	TCGA-COAD	MSS	AI	10	70	3.3634170138779	0.7
TCGA-F5-6810	TCGA-READ	MSS	CHECKPOINT	11	98	3.49540004120444	0.62
